# Germline maintenance through the multifaceted activities of GLH/Vasa in *Caenorhabditis elegans* P granules

**DOI:** 10.1101/663641

**Authors:** Elisabeth A. Marnik, J. Heath Fuqua, Catherine S. Sharp, Jesse D. Rochester, Emily L. Xu, Sarah E. Holbrook, Dustin L. Updike

## Abstract

Vasa is a highly conserved member of the ATP-dependent DEAD box helicase family, a multipotency factor, and a critical component for the specification and maintenance of the germline. Its homologs have been shown to regulate translation, small RNA amplification, and serve as a molecular solvent for single-stranded RNA; however, the function of Vasa’s defining domains and what they interact with are unclear. To address this, 28 mutant alleles of the *C. elegans* Vasa homolog GLH-1 were generated in conserved motifs. Mutations in the flanking and helicase domains show that GLH-1 retains its association with P granules through its helicase activity and not through static interactions with other P-granule proteins. Changes outside of these domains retain GLH-1 in P granules but still compromise fertility, and removal of glycine-rich repeats progressively diminish P-granule wetting-like interactions at the nuclear periphery. A mutation that facilitates Vasa aggregation was previously leveraged in insects and mammals to identify the transient association of Vasa with piRNA amplifying Argonautes. This same mutation in GLH-1 also stimulates aggregation and association with Argonautes, suggesting that the transient amplifying complex is evolutionarily conserved even though the method of piRNA amplification in *C. elegans* is not. Mass spectrometry analysis of proteins that co-immunoprecipitate with wild type and mutant GLH-1 reveal an affinity for all three PCI (26S <u>P</u>roteasome Lid, <u>C</u>OP9, eIF3) scaffolding complexes, which regulate protein turnover and translation, and a possible aversion for ribosomes and the 26S proteasome core. These results suggest that phase-separated P granules compartmentalize the cytoplasm to exclude large protein assemblies and emphasize the role of Vasa homologs in maintaining proteostasis.

GRAPHICAL ABSTRACT.

**HIGHLIGHTS:**

- GLH-1/Vasa helicase activity is required for germ granule association and the flanking domain is critical component of this helicase activity.
- GLH-1 and GLH-2 glycine-rich FG-repeats increase the coverage or wetting-like properties of germ granules at the nuclear periphery.
- Locked GLH-1 helicase domains increase association with Argonaute proteins, resembling small RNA transient amplifying complexes observed in insects and mammals.
- GLH-1 has an affinity for all three PCI (26S Proteasome Lid, COP9, eIF3) scaffolding complexes, emphasizing a role in protein translation and turnover.
