## Supplementary material for "Germline maintenance through the multifaceted activities of GLH/Vasa in *Caenorhabditis elegans* P granules": Table S3

### Sheet: Sheet1
	Nuclear/Cytoplamic Transport		Normalized Fold Change				PCI Complexes & Proteasome		Normalized Fold Change				Ribosome Subunits		Normalized Fold Change				RNP Granules		Normalized Fold Change
	Class	Protein	DEAD	DAAD	DQAD		Class	Protein	DEAD	DAAD	DQAD		Class	Protein	DEAD	DAAD	DQAD		Class	Protein	DEAD	DAAD	DQAD
	Nup & transport	IMA-2	9.94308	6.59201	3.93195		PCI - eIF3	EIF-3.L	3.68458	1.2865	1.28718		ribosome	RPS-25	-1.9363	-1.45886	-3.85963		P granule	DCAP-2	6.00282	2.65174	2.49045
	Nup & transport	MRP-7	8.28944	4.12751	8.88276		PCI - eIF3	EIF-3.F	3.68004	2.63694	1.18701		ribosome	RPL-1	-1.97749	-1.85122	-1.77335		P granule	PATR-1	5.90999	2.83334	1.96365
	Nup & transport	IMB-2	6.70077	1.32843	2.7302		PCI - eIF3	EGL-45	3.13335	1.27361	2.03029		ribosome	RPL-24.2	-2.12167	-2.54029	-1.83184		P granule	HENN-1	5.67523	10.5317	7.50025
	Nup & transport	SUN-1	6.09607	2.48789	8.95619		PCI - eIF3	CLU-1	2.58375	1.74475	2.60452		ribosome	RPL-38	-2.35654	-3.23608	-1.41612		P granule	PAA-1	3.65328	1.31851	1.30272
	Nup & transport	C35A5.8	4.76162	1.2012	1.93599		PCI - eIF3	EIF-3.C	2.56293	1.18303	1.38787		ribosome	RPL-29	-2.37435	-1.80194	-2.00959		P granule	C04F12.1	3.35124	3.21479	5.89687
	Nup & transport	XPO-2	4.62833	1.37505	1.62238		PCI - eIF3	EIF-3.E	1.76479	-1.21284	1.03228		ribosome	RPS-0	-2.37766	1.36625	1.26857		P granule	PPTR-2	3.31322	1.45252	1.29437
	Nup & transport	NPP-13	4.43531	1.86099	1.51583		PCI - eIF3	EIF-3.B	1.34012	1.09377	-1.07729		ribosome	RLA-1	-2.68493	-1.19906	-1.22646		P granule	EGO-1	3.19889	1.35625	6.16431
	Nup & transport	NPP-5	4.23478	1.45437	1.6959		PCI - eIF3	EIF-3.G	1.25357	1.37511	-1.28451		ribosome	RPS-12	-2.9078	-1.44302	1.23755		P granule	CCF-1	3.05715	1.26894	1.10773
	Nup & transport	VPS-26	4.15822	5.32057	1.06031		PCI - eIF3	EIF-3.H	1.16374	2.32889	1.43745		ribosome	RPS-10	-2.94746	-1.5652	-1.30551		P granule	PGL-1	3.04805	2.10888	3.01652
	Nup & transport	NPP-23	4.08333	4.06943	1.12632		PCI - eIF3	EIF-3.I	1.16346	1.87395	-1.54678		ribosome	RPL-9	-3.00649	-1.11198	-1.17188		P granule	RDE-4	2.97464	4.47744	3.11024
	Nup & transport	MTX-1	4.0793	1.26446	1.18716		PCI - eIF3	EIF-3.D	-3.39008	-1.50928	-3.22873		ribosome	RPL-17	-3.24322	-2.51526	-2.91163		P granule	GLD-2	2.77021	1.48249	1.4325
	Nup & transport	UNC-18	3.98231	1.34819	1.66678		PCI - COP9	CSN-5	4.67591	4.94351	1.45046		ribosome	RPL-28	-3.3661	-1.88965	-4.50582		P granule	OMA-2	2.50489	3.91547	1.51094
	Nup & transport	F25G6.9	3.95295	1.23081	1.45382		PCI - COP9	CSN-4	4.11449	1.63638	1.42718		ribosome	RPL-7A	-3.39178	-1.26867	-1.64476		P granule	EKL-1	2.30319	2.79788	3.32378
	Nup & transport	NPP-3	3.67941	1.22306	1.48781		PCI - COP9	CSN-3	3.883	1.72704	2.21133		ribosome	RPS-9	-3.50857	1.43624	-1.09589		P granule	FBF-1	2.06186	-1.61695	1.25271
	Nup & transport	TSG-101	3.53736	2.46982	-1.12028		PCI - COP9	CIF-1	3.40476	1.78162	1.85924		ribosome	RPS-30	-3.73773	-4.00499	-4.80919		P granule	NTL-3	2.06006	5.11814	-1.16309
	Nup & transport	SEC-6	3.46809	1.35981	1.77732		PCI - COP9	CSN-6	3.30299	2.89033	-1.07074		ribosome	RPL-7	-3.81775	-1.74482	-1.51702		P granule	D1081.7	1.90376	1.38307	-1.00362
	Nup & transport	NPP-10	3.46526	1.748	1.66397		PCI - COP9	CSN-2	2.56855	1.01256	1.03164		ribosome	RPL-15	-3.82077	-1.40751	-1.45312		P granule	IFE-1	1.8354	1.51606	-1.04866
	Nup & transport	SEC-5	3.36528	-2.01915	1.0782		PCI - COP9	CSN-1	1.04679	-2.6674	-2.65379		ribosome	RPS-19	-3.89689	-1.50151	-1.97553		P granule	PRG-1	1.78225	1.54028	7.55909
	Nup & transport	ABCF-3	3.21658	1.94307	2.45725		PCI - 26S Lid	RPN-9	4.3727	2.11739	1.69363		ribosome	RPL-23	-3.91494	-1.23272	-1.47534		P granule	DCR-1	1.71751	1.38277	1.40648
	Nup & transport	R151.6	3.18512	2.42893	1.37773		PCI - 26S Lid	RPN-6.1	3.60546	1.98276	1.28522		ribosome	RPL-6	-3.99257	-1.6207	-1.88472		P granule	PPTR-1	1.68417	-2.41652	-2.1031
	Nup & transport	SEC-16	3.14446	1.71483	-1.04448		PCI - 26S Lid	RPN-12	3.43393	3.41496	1.59746		ribosome	RPS-2	-3.9971	-1.30617	-1.26697		P granule	CSR-1	1.66426	1.34148	3.42354
	Nup & transport	RAB-18	3.13547	6.73339	2.97761		PCI - 26S Lid	RPN-3	3.07612	1.26531	1.9515		ribosome	RPS-27	-4.03073	-1.82167	-1.70302		P granule	DRH-3	1.6434	-1.24277	1.47627
	Nup & transport	SEC-61	3.13132	1.2409	1.61997		PCI - 26S Lid	RPN-7	2.63599	1.16473	1.26436		ribosome	RPL-18	-4.10993	-1.6001	-1.75319		P granule	IFET-1	1.60577	3.68493	-1.24829
	Nup & transport	PAD-1	3.04411	1.81246	-1.11749		PCI - 26S Lid	RPN-5	1.86107	-1.22075	-1.047		ribosome	RPL-14	-4.11205	-1.44609	-1.83531		P granule	DEPS-1	1.45437	1.01899	3.12776
	Nup & transport	IMA-3	2.99612	1.77486	2.24336		PCI - 26S Lid	RPN-8	1.34701	-1.08933	1.89972		ribosome	RPL-20	-4.21922	-1.69751	-1.82242		P granule	RNP-8	1.37531	1.74051	1.99551
	Nup & transport	IMB-3	2.97929	-1.13609	1.64644		PCI - 26S Lid	RPN-11	1.29844	1.50767	-1.54188		ribosome	RPL-12	-4.26879	-1.98942	-1.6343		P granule	CCR-4	1.348	-1.55518	-1.0806
	Nup & transport	SNAP-1	2.97891	2.79683	3.29554		26S Base	RPT-1	2.16478	1.60749	-1.10377		ribosome	RPS-23	-4.31019	-1.32096	-1.53567		P granule	GLS-1	1.12667	1.69658	-2.62937
	Nup & transport	XPO-1	2.92427	1.23024	3.07901		26S Base	RPT-4	1.8663	1.39646	-1.01787		ribosome	RPS-14	-4.38941	-1.51391	-1.18134		P granule	PLP-1	1.03219	1.69376	1.17922
	Nup & transport	R04F11.5	2.86377	1.61903	3.07107		26S Base	RPT-6	1.69848	1.49602	-1.30395		ribosome	RPS-22	-4.48382	-1.67238	-1.38664		P granule	PPW-1	1.02832	-1.33506	1.37037
	Nup & transport	MTX-2	2.8436	-1.58476	1.29153		26S Base	RPT-2	1.69783	1.39753	-1.16352		ribosome	RPL-35	-4.53879	-1.62056	-2.51954		P granule	CGH-1	1.00988	1.6184	1.19083
	Nup & transport	NPP-15	2.81647	-1.23394	1.10182		26S Base	RPN-13	1.45395	1.13453	-2.20243		ribosome	RPL-4	-4.57244	-1.76338	-1.84459		P granule	PGL-3	-1.06096	-2.10349	-1.32939
	Nup & transport	SEC-24.1	2.77275	1.39375	1.12082		26S Base	RPT-5	1.42922	1.58033	-1.50087		ribosome	RPS-13	-4.67599	-1.00169	-1.74955		P granule	PPW-2	-1.09271	-3.68939	1.48858
	Nup & transport	SEC-24.2	2.64895	1.5896	2.0601		26S Base	RPN-2	1.26886	-1.08016	-1.25228		ribosome	RPL-24.1	-4.71923	-1.61317	-2.08234		P granule	OMA-1	-1.15357	2.73691	-1.42397
	Nup & transport	HPO-21	2.64458	1.07721	3.981		26S Base	RPN-1	1.10869	-1.35209	-1.27635		ribosome	RPS-15	-4.73609	-1.39344	-1.86701		P granule	TIAR-1	-1.17875	1.70969	1.2332
	Nup & transport	APA-2	2.61667	2.60548	-1.42		26S Base	RPT-3	1.08213	1.09362	-1.76349		ribosome	RPL-21	-4.77435	-1.63605	-2.32155		P granule	MEX-1	-1.179	2.00973	-1.8358
	Nup & transport	NPP-6	2.54189	-1.80341	1.56021		26S Base	RPN-10	-2.9878	-1.66304	-2.09652		ribosome	RPL-43	-4.78837	-1.58768	-1.97386		P granule	GLD-1	-1.18751	-1.02362	-1.09745
	Nup & transport	SEC-8	2.5388	-1.16442	-1.69465		26S Core	PBS-1	-1.57011	2.14604	1.15593		ribosome	RPL-26	-4.81899	-1.65228	-2.61943		P granule	WAGO-1	-1.37972	1.20942	3.575
	Nup & transport	Y38F2AR.9	2.51921	1.63417	2.39048		26S Core	PBS-6	-2.01511	-1.40418	-4.08678		ribosome	RPS-5	-4.88855	-1.80774	-1.71713		P granule	IFF-1	-1.6719	1.16576	2.0277
	Nup & transport	T14G10.5	2.47227	1.06304	1.21282		26S Core	PAS-5	-2.59066	1.3443	-1.81635		ribosome	RPS-16	-4.89684	-1.51241	-1.80581		P granule	HRDE-1	-2.14804	-4.89255	-3.89597
	Nup & transport	IMB-1	2.46935	-1.17132	2.88383		26S Core	PAS-1	-3.12578	1.57312	-1.17361		ribosome	RPS-29	-4.94042	-2.4789	-3.65329		P granule	CAR-1	-2.16987	1.21067	-1.74732
	Nup & transport	XPO-3	2.26485	-1.33635	-1.01343		26S Core	PAS-6	-3.51329	2.81673	-1.67319		ribosome	RPL-31	-4.97316	-1.2209	-1.8415		P granule	PAB-1	-2.6316	-1.95048	-2.12615
	Nup & transport	ABCF-1	2.26446	2.70232	3.32365		26S Core	PAS-4	-3.95603	1.63787	-1.27774		ribosome	RPL-27	-5.05316	-1.5284	-1.83752		P granule	LAF-1	-2.90726	-1.73372	-1.20637
	Nup & transport	SEC-15	2.04349	-2.15085	1.21811		26S Core	PBS-3	-4.11383	1.06045	-2.65094		ribosome	RPL-22	-5.08984	-1.71987	-1.92043		P granule	RDE-12	-3.08736	-1.89681	-1.9874
	Nup & transport	SEC-23	1.88735	1.53613	1.34595		26S Core	PBS-5	-4.26082	-1.16039	-2.59888		ribosome	RPL-33	-5.12453	-1.84729	-1.86468		P granule	MEX-3	-3.77194	-1.06673	-3.70082
	Nup & transport	SEC-3	1.80012	-1.84009	-1.08449		26S Core	PBS-2	-4.88811	-1.14644	-1.70367		ribosome	W01D2.1	-5.1432	-1.86853	-2.16131		P granule	VBH-1	-3.95979	-4.13917	-1.80742
	Nup & transport	ABCE-1	1.74577	-1.10187	-1.72825		26S Core	PAS-3	-4.91787	-1.02538	-1.73921		ribosome	RPS-4	-5.2054	-1.24079	-1.40227		P granule	ZYX-1	-6.70874	-2.1791	-2.48499
	Nup & transport	COGC-3	1.66008	-2.61478	-2.26434		26S Core	PBS-4	-6.95651	-1.11568	-2.61192		ribosome	RPL-10	-5.20844	-1.58617	-1.65635		P body	ALG-2	-6.77298	-4.55417	-6.58068
	Nup & transport	NPP-2	1.39068	1.05756	-1.77552		26S Core	PAS-7	-7.20722	1.64378	-4.06015		ribosome	RPL-32	-5.22458	-1.5106	-3.25458		P body	ALG-1	-7.11904	-6.25739	-8.50246
	Nup & transport	ABCF-2	1.28708	1.0399	1.2534		26S Core	PBS-7	-14.2454	-2.24212	-3.75519		ribosome	RPL-16	-5.27442	-1.98491	-1.97196		P body	AIN-1	-10.0304	-4.70229	-15.2625
	Nup & transport	NPP-19	1.21193	1.87586	-2.25348								ribosome	RPL-5	-5.39412	-1.16788	-1.63248		P body	AIN-2	-15.3737	-6.22217	-16.9009
	Nup & transport	RAN-1	1.18254	-1.29987	1.44435								ribosome	RPS-3	-5.42766	-1.79642	-1.83812
	Nup & transport	NPP-8	1.11527	4.61708	1.28403								ribosome	RPL-19	-5.51413	-2.03683	-2.31753
	Nup & transport	NPP-20	1.10719	1.39237	1.22347								ribosome	RPL-11.1	-5.5497	-1.62237	-1.74297
	Nup & transport	NPP-12	1.06867	1.51482	1.67425								ribosome	RPS-24	-5.55369	-1.72641	-1.93547
	Nup & transport	NPP-9	-1.02333	1.09832	1.13166								ribosome	RPS-1	-5.60927	-1.52642	-1.37485
	Nup & transport	NPP-11	-1.05594	1.76014	1.54084								ribosome	RPS-8	-5.84758	-1.40066	-2.41028
	Nup & transport	RAN-3	-1.09651	-1.03702	1.28401								ribosome	RPL-25.2	-5.95853	-1.77793	-2.48968
	Nup & transport	NPP-22	-1.23463	-3.27061	-1.36956								ribosome	RPL-3	-6.06237	-2.21561	-2.37216
	Nup & transport	SEC-12	-1.32154	-2.00428	-1.89576								ribosome	RPS-17	-6.10659	-2.65886	-2.61419
	Nup & transport	SEC-22	-1.36234	-5.16258	-1.2122								ribosome	RPS-11	-6.18211	-1.4625	-1.66939
	Nup & transport	NPP-7	-1.41801	-2.09511	-15.6038								ribosome	RPL-36.A	-6.23852	-2.37477	-2.52748
	Nup & transport	SEC-10	-1.48361	-3.61179	-2.43806								ribosome	RPS-26	-6.26108	-1.59142	-2.59836
	Nup & transport	SEC-31	-1.55572	-2.43452	-3.27851								ribosome	RPL-13	-6.31855	-2.13633	-2.62573
	Nup & transport	NPP-21	-1.55965	1.25501	1.07283								ribosome	RPL-34	-6.37238	-2.0354	-2.6019
	Nup & transport	RAN-2	-1.68046	-2.82671	-4.10282								ribosome	RPS-28	-6.54995	-2.35791	-3.79081
	Normalized fold change of protein abundance in GHL-1::GFP::3xFLAG IPs over the GFP::3xFLAG IP alone are shown. Significant changes (p<0.05) are in bold. Positive changes are in green shading and negative fold changes are in red shading.												ribosome	RPS-20	-6.59386	-4.69754	-4.31422
													ribosome	RPS-7	-6.84558	-1.31175	-1.69142
													ribosome	RPL-30	-6.96934	-2.6095	-2.47812
													ribosome	RPL-36	-7.31242	-1.72985	-2.81038
													ribosome	RPL-25.1	-7.7994	-2.12394	-2.49804
													ribosome	RPL-2	-8.30868	-1.82526	-2.83552
													ribosome	RPS-21	-8.32259	-1.34416	-2.19259
													ribosome	RPS-18	-9.54299	-1.81088	-2.94312
